# A Beefy-R culture medium: replacing albumin with rapeseed protein isolates

**DOI:** 10.1101/2022.09.02.506409

**Authors:** Andrew J. Stout, Miriam L. Rittenberg, Michelle Shub, Michael K. Saad, Addison B. Mirliani, David L. Kaplan

## Abstract

The development of cost-effective serum-free media is essential for the economic viability of cultured meat. A key challenge facing this goal is high-cost recombinant albumin that is necessary in some available serum-free media formulations. As such, there is substantial interest in finding albumin alternatives which are low-cost, effective, scalable, sustainable, and suitable for food applications. Recently, a serum-free medium termed Beefy-9 was developed for bovine satellite cells (BSCs), which relied on recombinant albumin as a key component to replace fetal bovine serum. Here we alter Beefy-9 by replacing albumin with rapeseed protein isolate, a bulk-protein solution obtained from agricultural waste-streams through simple isoelectric protein precipitation. This new medium, termed Beefy-R, improves BSC growth compared with Beefy-9 while maintaining cell phenotype and myogenicity. These results offer an effective, low-cost, and sustainable alternative to albumin for serum-free culture of muscle stem cells, thereby addressing a key hurdle facing cultured meat production.
