## Supplementary material for "A Beefy-R culture medium: replacing albumin with rapeseed protein isolates": Data Files: Beefy-R Data Fig. 1.xlsx

### Sheet: BCA for assessing OPI yields
	1	2	3	4	5	6	7	8	9	10	11	12
A	2.185	2.053	2.147	0.048	0.242	0.262	0.244	0.049	0.146	0.158	0.164	0.048	560
B	1.581	1.677	1.64	0.048	2.7	2.459	2.648	0.049	1.74	2.021	1.916	0.048	560
C	1.344	1.168	1.417	0.049	0.627	0.704	0.692	0.049	0.34	0.343	0.355	0.048	560
D	1.202	1.061	1.086	0.049	1.192	1.33	1.247	0.048	0.164	0.164	0.161	0.048	560
E	0.983	0.949	0.891	0.047	0.126	0.134	0.129	0.049	0.111	0.11	0.111	0.048	560
F	0.733	0.647	0.614	0.049	0.453	0.469	0.506	0.049	0.355	0.41	0.405	0.049	560
G	0.451	0.496	0.428	0.048	0.176	0.165	0.165	0.048	0.14	0.143	0.106	0.049	560
H	0.116	0.116	0.117	0.048	0.267	0.298	0.301	0.047	0.123	0.121	0.124	0.049
	BSA ctrl (mg/mL)	Avg fluor.									Slope	0.9717
	2	2.12833	2.185	2.053	2.147						Y-int	0.1653
	1.5	1.63267	1.581	1.677	1.64
	1.25	1.30967	1.344	1.168	1.417
	1	1.11633	1.202	1.061	1.086
	0.75	0.941	0.983	0.949	0.891
	0.5	0.664667	0.733	0.647	0.614
	0.25	0.458333	0.451	0.496	0.428
	0	0.116333	0.116	0.116	0.117
		45,000 x g spin only					45,000 x g spin only						45,000 x g spin only						45,000 x g spin only
		Diluted mg/mL					Real mg/mL				avg		total mg (in 300 mL)				avg		g/kg (40 g total starting material)				avg
		I3 1:10	0.0789338	0.0995163	0.0809921		I3 1:10	0.789338	0.995163	0.809921	0.864807		I3 1:10	236.801	298.549	242.976	259.442		I3 1:10	5.92004	7.46372	6.07441	6.48606
		S3 1:10	2.60852	2.3605	2.55501		S3 1:10	26.0852	23.605	25.5501	25.0801		S3 1:10	7825.56	7081.51	7665.02	7524.03		S3 1:10	195.639	177.038	191.626	188.101
		R3 1:10	0.475147	0.554389	0.54204		R3 1:10	4.75147	5.54389	5.4204	5.23859		R3 1:10	1425.44	1663.17	1626.12	1571.58		R3 1:10	35.636	41.5792	40.653	39.2894
		C3 1:10	1.0566	1.19862	1.1132		C3 1:10	10.566	11.9862	11.132	11.2281		C3 1:10	3169.81	3595.86	3339.61	3368.43		C3 1:10	79.2451	89.8966	83.4903	84.2107
																			Total mg (40 g)	mg/g	g/kg	$/kg	$/kg isolate
																			259.442	6.48606	6.48606	27.6	4255.28
																			7524.03	188.101	188.101	0.33	1.75438
																			1571.58	39.2894	39.2894	0.24	6.10852
																			3368.43	84.2107	84.2107	0.27	3.20624
