## Supplementary material for "A Beefy-R culture medium: replacing albumin with rapeseed protein isolates": Data Files: Beefy-R Data Fig. 3.xlsx

### Sheet: Counts
	Starting								Net (from avg)									Net (from avg)									Net (from avg)
									24									24									24
	P2-P3		2 mL	(1k) cells/mL	% viable	Total cells	Total viable	starting net	Net (from avg)			2 mL	(1k) cells/mL	% viable	Total cells	Total viable	starting net	Net (from avg)			2 mL	(1k) cells/mL	% viable	Total cells	Total viable	starting net	Net (from avg)
Start	2022-08-01 14:30:00	Beefy-R 1	Count	110	95.9	220	210.98	24	220		Beefy-9 1	count 1	131	96.2	262	252.044	24	262		BSC-GM 1	count 1	285	99.5	570	567.15	24	570
End	2022-08-04 14:30:00	Beefy-R 2	Count	108	97.8	216	211.248	24	216		Beefy-9 2	count 1	142	94.4	284	268.096	24	284		BSC-GM 2	count 1	303	99.6	606	603.576	24	606
Hours	72	Beefy-R 3	Count	106	96.4	212	204.368	24	212		Beefy-9 3	count 1	134	94.7	268	253.796	24	268		BSC-GM 3	count 1	272	99.2	544	539.648	24	544
		avg		108	96.7	216	208.865	24	216		avg		135.667	95.1	271.333	257.979	24	271.333		avg		286.667	99.4333	573.333	570.125	24	573.333
	P3-P4		2 mL	(1k) cells/mL	% viable	Total cells	Total viable	starting net	Net (from avg)			2 mL	(1k) cells/mL	% viable	Total cells	Total viable	starting net	Net (from avg)			2 mL	(1k) cells/mL	% viable	Total cells	Total viable	starting net	Net (from avg)
Start	2022-08-04 14:30:00	Beefy-R 1	Count	105	97.2	210	204.12	216	1890		Beefy-9 1	count 1	42.1	98.6	84.2	83.0212	271.333	951.928		BSC-GM 1	count 1	137	97.4	274	266.876	573.333	6545.56
End	2022-08-07 10:00:00	Beefy-R 2	Count	105	89.6	210	188.16	216	1890		Beefy-9 2	count 1	47.7	98.8	95.4	94.2552	271.333	1078.55		BSC-GM 2	count 1	146	96.2	292	280.904	573.333	6975.56
Hours	67.5	Beefy-R 3	Count	101	95.6	202	193.112	216	1818		Beefy-9 3	count 1	42.7	94.5	85.4	80.703	271.333	965.494		BSC-GM 3	count 1	154	98.7	308	303.996	573.333	7357.78
		avg		103.667	94.1333	207.333	195.131	216	1866		avg		44.1667	97.3	88.3333	85.9931	271.333	998.657		avg		145.667	97.4333	291.333	283.925	573.333	6959.63
	P4-P5		2 mL	(1k) cells/mL	% viable	Total cells	Total viable	starting net	Net (from avg)			2 mL	(1k) cells/mL	% viable	Total cells	Total viable	starting net	Net (from avg)			2 mL	(1k) cells/mL	% viable	Total cells	Total viable	starting net	Net (from avg)
Start	2022-08-07 10:00:00	Beefy-R 1	Count	83.5	93.7	167	156.479	1866	12984.2		Beefy-9 1	count 1	65.3	90.5	130.6	118.193	998.657	5434.36		BSC-GM 1	count 1	142	96.6	284	274.344	6959.63	82355.6
End	2022-08-10 15:00:00	Beefy-R 2	Count	84.4	92	168.8	155.296	1866	13124.2		Beefy-9 2	count 1	60.3	92.7	120.6	111.796	998.657	5018.25		BSC-GM 2	count 1	146	96	292	280.32	6959.63	84675.5
Hours	77	Beefy-R 3	Count	96.5	83.8	193	161.734	1866	15005.7		Beefy-9 3	count 1	60	90.2	120	108.24	998.657	4993.29		BSC-GM 3	count 1	141	98.1	282	276.642	6959.63	81775.6
		avg		88.1333	89.8333	176.267	157.836	1866	13704.7		avg		61.8667	91.1333	123.733	112.743	998.657	5148.63		avg		143	96.9	286	277.102	6959.63	82935.6
	P5-P6		2 mL	(1k) cells/mL	% viable	Total cells	Total viable	starting net	Net (from avg)			2 mL	(1k) cells/mL	% viable	Total cells	Total viable	starting net	Net (from avg)			2 mL	(1k) cells/mL	% viable	Total cells	Total viable	starting net	Net (from avg)
Start	2022-08-10 15:00:00	Beefy-R 1	Count	73.8	93.6	147.6	138.154	13704.7	84284.1		Beefy-9 1	count 1	84.1	90.9	168.2	152.894	5148.63	36083.3		BSC-GM 1	count 1	105	96.6	210	202.86	82935.6	725686
End	2022-08-14 09:00:00	Beefy-R 2	Count	71.2	94.7	142.4	134.853	13704.7	81314.8		Beefy-9 2	count 1	98	97.3	196	190.708	5148.63	42047.2		BSC-GM 2	count 1	102	95.4	204	194.616	82935.6	704952
Hours	90	Beefy-R 3	Count	66.8	96	133.6	128.256	13704.7	76289.7		Beefy-9 3	count 1	80	95.2	160	152.32	5148.63	34324.2		BSC-GM 3	count 1	101	95.1	202	192.102	82935.6	698041
		avg		70.6	94.7667	141.2	133.754	13704.7	80629.5		avg		87.3667	94.4667	174.733	165.307	5148.63	37484.9		avg		102.667	95.7	205.333	196.526	82935.6	709560

### Sheet: Doublings
	Days	Beefy-R			Beefy-9			BSC-GM
Cells	0	24	24	24	24	24	24	24	24	24
	3	220	216	212	262	284	268	570	606	544
	6	1890	1890	1818	951.928	1078.55	965.494	6545.56	6975.56	7357.78
	9	12984.2	13124.2	15005.7	5434.36	5018.25	4993.29	82355.6	84675.5	81775.6
	13	84284.1	81314.8	76289.7	36083.3	42047.2	34324.2	725686	704952	698041
	Days	Beefy-R			Beefy-9			BSC-GM
Doublings	0	0	0	0	0	0	0	0	0	0
	3	3.1964	3.16993	3.14296	3.44846	3.56478	3.48113	4.56986	4.65821	4.5025
	6	3.10281	3.12928	3.10022	1.86129	1.92513	1.84903	3.52148	3.52492	3.75759
	9	2.7803	2.79577	3.04509	2.51319	2.21809	2.37065	3.65328	3.60156	3.47433
	13	2.6985	2.63129	2.34597	2.73115	3.06675	2.78117	3.13941	3.05751	3.09357
	Days	Beefy-R			Beefy-9			BSC-GM
Cumulative	0	0	0	0	0	0	0	0	0	0
	3	3.1964	3.16993	3.14296	3.44846	3.56478	3.48113	4.56986	4.65821	4.5025
	6	6.29921	6.29921	6.24317	5.30975	5.48991	5.33016	8.09134	8.18313	8.26009
	9	9.07951	9.09498	9.28827	7.82293	7.70801	7.70081	11.7446	11.7847	11.7344
	13	11.778	11.7263	11.6342	10.5541	10.7748	10.482	14.884	14.8422	14.828

### Sheet: Doubling times
dblngs	Passage	Time	Beefy-R			Beefy-9			BSC-GM
	2	72	3.1964	3.16993	3.14296	3.44846	3.56478	3.48113	4.56986	4.65821	4.5025
	3	67.5	3.10281	3.12928	3.10022	1.86129	1.92513	1.84903	3.52148	3.52492	3.75759
	4	77	2.7803	2.79577	3.04509	2.51319	2.21809	2.37065	3.65328	3.60156	3.47433
	5	90	2.6985	2.63129	2.34597	2.73115	3.06675	2.78117	3.13941	3.05751	3.09357
dbl time	Passage	Time	Beefy-R			Beefy-9			BSC-GM
	2	72	22.5254	22.7135	22.9084	20.8789	20.1976	20.683	15.7554	15.4566	15.9911
	3	67.5	21.7545	21.5704	21.7727	36.2653	35.0626	36.5055	19.1681	19.1494	17.9636
	4	77	27.6948	27.5416	25.2866	30.6384	34.7145	32.4805	21.077	21.3796	22.1626
	5	90	33.3519	34.2038	38.3636	32.9531	29.347	32.3605	28.6678	29.4357	29.0926
average P2-P5			26.6406			30.1739			21.275
