## Supplementary material for "A Beefy-R culture medium: replacing albumin with rapeseed protein isolates": Data Files: Beefy-R Data Fig. 4.xlsx

### Sheet: qPCR data
		Ct						dCt					2^-dCt					ddCt (vs BSC-GM pro)					2^-ddCt (vs BSC-GM pro)
	Sample	18s Cq	Pax3	MyoD	Myogenin	MHC		Pax3	MyoD	Myogenin	MHC		Pax3	MyoD	Myogenin	MHC		Pax3	MyoD	Myogenin	MHC		Pax3	MyoD	Myogenin	MHC
	Beefy-R p3 pro 1	8.29279	26.0231	27.9146	24.43	36.1856		17.7304	19.6218	16.1372	27.8928		4.59867e-06	1.23947e-06	1.38744e-05	4.01268e-09		0.108237	3.65223	-2.38693	-2.10113		0.927721	0.0795371	5.23042	4.29046
	Beefy-R p3 pro 2	8.08281	25.7706	27.5484	24.4227	35.4907		17.6877	19.4656	16.3399	27.4079		4.7365e-06	1.38125e-06	1.2056e-05	5.61562e-09		0.0656318	3.49598	-2.18425	-2.58601		0.955527	0.0886348	4.54491	6.00435
	Beefy-R p3 pro 3	8.28229	25.909	27.674	24.2533	35.5164		17.6267	19.3918	15.971	27.2342		4.94135e-06	1.45378e-06	1.55687e-05	6.33435e-09		0.00454805	3.42214	-2.55315	-2.75976		0.996852	0.0932894	5.86914	6.77284
	Beefy-9 p3 pro 1	8.82055	25.3462	28.3935	24.8225	35.9801		16.5256	19.573	16.002	27.1595		1.05997e-05	1.28216e-06	1.5238e-05	6.67062e-09		-1.09651	3.60338	-2.52218	-2.83438		2.13836	0.0822763	5.74451	7.13238
	Beefy-9 p3 pro 2	8.17643	25.1022	28.1124	24.2464	34.314		16.9258	19.9359	16.0699	26.1375		8.03213e-06	9.96971e-07	1.45368e-05	1.35462e-08		-0.696331	3.96633	-2.45422	-3.85638		1.62038	0.0639758	5.48015	14.4839
	Beefy-9 p3 pro 3	8.13659	25.1728	27.8365	24.2465	34.9684		17.0362	19.6999	16.1099	26.8318		7.44012e-06	1.17416e-06	1.41395e-05	8.37186e-09		-0.585874	3.73032	-2.41424	-3.16211		1.50095	0.0753461	5.33039	8.95139
	BSC-GM p3 pro 1	8.21555	25.8017	24.089	26.7117	34.5661		17.5861	15.8735	18.4961	26.3506		5.0821e-06	1.66577e-05	2.70462e-06	1.16864e-08		-0.0359716	-0.0961587	-0.0280016	-3.64332		1.02525	1.06892	1.0196	12.4954
	BSC-GM p3 pro 2	7.86955	25.6937	24.0117	26.8567	44.1683		17.8242	16.1421	18.9872	36.2987		4.30912e-06	1.38273e-05	1.92437e-06	1.18303e-11		0.20206	0.172502	0.463038	6.3048		0.869308	0.887302	0.725457	0.0126493
	BSC-GM p3 pro 3	8.36155	25.8176	24.2548	26.4507	35.694		17.456	15.8933	18.0891	27.3324		5.56176e-06	1.64304e-05	3.58621e-06	5.91721e-09		-0.166089	-0.0763436	-0.435036	-2.66148		1.12201	1.05434	1.35194	6.32682
	Beefy-R p3 diff 1	8.42297	28.1485	24.747	20.2845	32.1512		19.7255	16.324	11.8615	23.7282		1.1535e-06	1.21892e-05	0.000268739	7.19595e-08		2.10343	0.354426	-6.66264	-6.26568		0.232704	0.782181	101.311	76.9408
	Beefy-R p3 diff 2	8.67927	28.0495	25.0447	20.7669	32.976		19.3702	16.3654	12.0876	24.2967		1.47564e-06	1.18445e-05	0.000229756	4.85239e-08		1.74811	0.395806	-6.43654	-5.69719		0.297691	0.760064	86.6145	51.8829
	Beefy-R p3 diff 3	9.06472	28.2783	25.2201	20.9713	32.9674		19.2136	16.1554	11.9066	23.9026		1.64488e-06	1.37007e-05	0.000260474	6.37656e-08		1.59147	0.185777	-6.61757	-6.09127		0.331834	0.879176	98.1945	68.1797
	Beefy-9 p3 diff 1	8.93975	27.553	25.145	20.2677	32.5357		18.6133	16.2053	11.3279	23.5959		2.49367e-06	1.32349e-05	0.000389009	7.88701e-08		0.99118	0.235675	-7.19624	-6.39797		0.503066	0.849288	146.651	84.3297
	Beefy-9 p3 diff 2	8.82747	27.7916	25.1674	20.7442	32.9071		18.9641	16.3399	11.9167	24.0796		1.95537e-06	1.2056e-05	0.00025865	5.64035e-08		1.34201	0.370273	-6.60743	-5.91428		0.394471	0.773636	97.5069	60.308
	Beefy-9 p3 diff 3	8.37375	27.6202	25.36	20.5623	34.0136		19.2464	16.9862	12.1886	25.6398		1.60787e-06	7.70268e-06	0.000214224	1.9127e-08		1.6243	1.0166	-6.33555	-4.35411		0.324367	0.494281	80.759	20.4511
	BSC-GM p3 diff 1	3.85885	27.0754	25.1707	20.7063	32.0583		23.2166	21.3119	16.8475	28.1995		1.02594e-07	3.84142e-07	8.48007e-06	3.24418e-09		5.59444	5.34224	-1.67665	-1.79442		0.0206969	0.0246504	3.19685	3.46875
	BSC-GM p3 diff 2	7.81308	27.2557	25.177	21.0381	33.3042		19.4427	17.3639	13.225	25.4911		1.40339e-06	5.92847e-06	0.00010444	2.1204e-08		1.82054	1.3943	-5.2991	-4.50283		0.283116	0.38043	39.3721	22.6719
	BSC-GM p3 diff 3	8.31245	27.3249	25.3776	21.4171	32.8017		19.0124	17.0652	13.1047	24.4892		1.89096e-06	7.29241e-06	0.000113528	4.24634e-08		1.39033	1.09556	-5.41948	-5.50471		0.381477	0.467954	42.7984	45.4029

### Sheet: Pax7 Quantification
	BSC-GM
			Total nuclei	Non-pax	Pax	%
	W001	1	302	2	300	99.3377
		2	206	1	205	99.5146
		3	290	0	290	100
		4	263	2	261	99.2395
	W002	1	290	1	289	99.6552
		2	259	4	255	98.4556
		3	311	0	311	100
		4	272	1	271	99.6324
	W003	1	338	5	333	98.5207
		2	260	0	260	100
		3	256	1	255	99.6094
		4	267	5	262	98.1273
	Beefy-9
			Total nuclei	Non-pax	Pax	%
	W001	1	72	0	72	100
		2	131	0	131	100
		3	130	0	130	100
		4	103	1	102	99.0291
	W002	1	161	1	160	99.3789
		2	135	0	135	100
		3	149	0	149	100
		4	232	0	232	100
	W003	1	103	0	103	100
		2	87	1	86	98.8506
		3	119	1	118	99.1597
		4	132	0	132	100
	Beefy-R
			Total nuclei	Non-pax	Pax	%
	W001	1	415	0	415	100
		2	294	0	294	100
		3	336	0	336	100
		4	412	0	412	100
	W002	1	357	0	357	100
		2	418	1	417	99.7608
		3	411	0	411	100
		4	293	0	293	100
	W003	1	349	0	349	100
		2	240	0	240	100
		3	188	0	188	100
		4	352	0	352	100

### Sheet: Fusion Index
		Total nuclei	In MHC	%
Beefy-R	1	824	367	44.5388
	2	741	531	71.6599
	3	669	516	77.13
	4	739	502	67.9296
	5	944	579	61.3347
	6	**Bubble
	7	995	558	56.0804
	8	819	628	76.6789
	9	1079	779	72.1965
	10	904	595	65.8186
	11	739	381	51.5562
	12	710	353	49.7183
	13	707	446	63.0835
	14	843	524	62.159
	15	750	509	67.8667
		Total nuclei	In MHC	%
Beefy-9	1	751	562	74.8336
	2	743	536	72.14
	3	828	578	69.8068
	4	721	472	65.4646
	5	653	530	81.1639
	6	950	589	62
	7	1133	778	68.6673
	8	1257	989	78.6794
	9	836	561	67.1053
	10	1256	866	68.949
	11	1063	642	60.3951
	12	1097	735	67.0009
	13	851	599	70.3878
	14	879	566	64.3914
	15	774	520	67.1835
		Total nuclei	In MHC	%
BSC-GM	1	659	292	44.3096
	2	870	390	44.8276
	3	779	377	48.3954
	4	896	346	38.6161
	5	776	272	35.0515
	6	790	298	37.7215
	7	757	392	51.7834
	8	836	357	42.7033
	9	864	361	41.7824
	10	1039	567	54.5717
	11	836	302	36.1244
	12	**Bubble
	13	947	540	57.0222
	14	**Bubble
	15	860	381	44.3023
