## Supplementary material for "A Beefy-R culture medium: replacing albumin with rapeseed protein isolates": Data Files: Beefy-R Data Fig. 6.xlsx

### Sheet: Cost analysis
	BSC-GM									Component cost visualization
		Bulk suppliers								180	*Most expensive components
	Component	Unit / L	Amnt / L	Supplier	Cat. #	Units/order	Cost/order	Cost / L		45
	DMEM (Powder)	mL	800	ThermoFisher	12100061	10000	27.88	2.23		11.25
	HEPES	g	3.574	Grainger	30TY36	10000	1060.8	0.38		2.8125
	Sodium Bicarbonate	g	1.2	Grainger	31GD57	5000	120.59	0.03		0.703125
	FBS	mL	200	Zenbio	SER-500	500	452	180.8		0.175781
	FGF2	ug	1	Peprotech	100-18B	1000	800	0.8		0	* Least expensive components
	Total							184.24
	Beefy-9
		Bulk suppliers
	Component	Unit / L	Amnt / L	Supplier	Cat. #	Units/order	Cost/order	Cost / L
	DMEM/F12 (Powder)	mL	1000	ThermoFisher	12500096	50000	189	3.78
	HEPES	g	3.574	Grainger	30TY36	10000	1060.8	0.38
	Sodium Bicarbonate	g	1.2	Grainger	31GD57	5000	120.59	0.03
	L-ascorbic acid 2-phosphate	mg	200	Sigma	49752-100G	100000	417	0.83
	Insulin	mg	20	InVitria	777HSA017S-1KG	100000	41920	8.38
	Transferrin	mg	20	inVitria	777TRF029	10000	1823	3.65
	Sodium selenite	ug	20	Sigma	S5261-100G	100000000	32.1	0
	FGF2	ug	40	Peprotech	100-18B	1000	800	32
	NRG1	ng	100	PeproTech	100-03	1000000	1500	0.15
	TGFb3	ng	100	PeproTech	100-36E	1000000	5200	0.52
	rAlbumin	mg	800	ScienCell	OsrHSA	1000000	30703	24.56
	Total							74.28
	Beefy-R
		Bulk suppliers
	Component	Unit / L	Amnt / L	Supplier	Cat. #	Units/order	Cost/order	Cost / L
	DMEM/F12 (Powder)	mL	1000	ThermoFisher	12500096	50000	189	3.78
	HEPES	g	3.574	Grainger	30TY36	10000	1060.8	0.38
	Sodium Bicarbonate	g	1.2	Grainger	31GD57	5000	120.59	0.03
	L-ascorbic acid 2-phosphate	mg	200	Sigma	49752-100G	100000	417	0.83
	Insulin	mg	20	InVitria	777HSA017S-1KG	100000	41920	8.38
	Transferrin	mg	20	inVitria	777TRF029	10000	1823	3.65
	Sodium selenite	ug	20	Sigma	S5261-100G	100000000	32.1	0
	FGF2	ug	40	Peprotech	100-18B	1000	800	32
	NRG1	ng	100	PeproTech	100-03	1000000	1500	0.15
	TGFb3	ng	100	PeproTech	100-36E	1000000	5200	0.52
	RPI	mg	400	In house	N/A	N/A	N/A	0.002
	Total							49.722
